# Sequence analysis of SARS-CoV-2 in nasopharyngeal samples from patients with COVID-19 illustrates population variation and diverse phenotypes, placing the in vitro growth properties of B.1.1.7 and B.1.351 lineage viruses in context

**DOI:** 10.1101/2021.03.30.437704

**Authors:** Tessa Prince, Xiaofeng Dong, Rebekah Penrice-Randal, Nadine Randle, Catherine Hartley, Hannah Goldswain, Benjamin Jones, Malcolm G. Semple, J. Kenneth Baillie, Peter J. M. Openshaw, Lance Turtle, ISARIC4C Investigators, Grant L. Hughes, Enyia R. Anderson, Edward I. Patterson, Julian Druce, Gavin Screaton, Miles W. Carroll, James P. Stewart, Julian A. Hiscox

## Abstract

New variants of SARS-CoV-2 are continuing to emerge and dominate the regional and global sequence landscapes. Several variants have been labelled as Variants of Concern (VOCs) because of perceptions or evidence that these may have a transmission advantage, increased risk of morbidly and/or mortality or immune evasion in the context of prior infection or vaccination. Placing the VOCs in context and also the underlying variability of SARS-CoV-2 is essential in understanding virus evolution and selection pressures. Sequences of SARS-CoV-2 in nasopharyngeal swabs from hospitalised patients in the UK were determined and virus isolated. The data indicated the virus existed as a population with a consensus level and non-synonymous changes at a minor variant. For example, viruses containing the nsp12 P323L variation from the Wuhan reference sequence, contained minor variants at the position including P and F and other amino acids. These populations were generally preserved when isolates were amplified in cell culture. In order to place VOCs B.1.1.7 (the UK ‘Kent’ variant) and B.1.351 (the ‘South African’ variant) in context their growth was compared to a spread of other clinical isolates. The data indicated that the growth in cell culture of the B.1.1.7 VOC was no different from other variants, suggesting that its apparent transmission advantage was not down to replicating more quickly. Growth of B.1.351 was towards the higher end of the variants. Overall, the study suggested that studying the biology of SARS-CoV-2 is complicated by population dynamics and that these need to be considered with new variants.

**Importance:** SARS-CoV-2 is the causative agent of COVID-19. The virus has spread across the planet causing a global pandemic. In common with other coronaviruses, SARS-CoV-2 genetic material (genomes) can become quite diverse as a consequence of replicating inside cells. This has given rise to multiple variants from the original virus that infected humans. These variants may have different properties and in the context of a widespread vaccination program may render vaccines less ineffective. Our research confirms the degree of genetic diversity of SARS-CoV-2 in patients. By isolating viruses from these patients, we show that there is a 100-fold range in growth of even normal variants. Interestingly, by comparing this to the pattern seen with two Variants of Concern (UK and South African variants), we show that at least in cells the ability of the B.1.1.7 variant to grow is not substantially different to many of the previous variants.
