## Supplementary Table 1 for "Sequence analysis of SARS-CoV-2 in nasopharyngeal samples from patients with COVID-19 illustrates population variation and diverse phenotypes, placing the in vitro growth properties of B.1.1.7 and B.1.351 lineage viruses in context"

### Sheet: all
Supplementary table 1.
Group	Protein	Amino acid position	Reference amino acid	Location	Top amino acid	Reads	Second amino acid	Reads	Third amino acid	Reads	Top codon	Top codon count	Second codon	Second codon count	Third codon	Third codon count	Amino acid coverage
SCV2-006_swab_RSLA	N	203	R	28880	K	1901	R	263	M	31	AAG	1744	AGG	202	AAA	157	2279
SCV2-006_swab_RSLA	nsp6	37	L	11081	L	9	F	4	0	0	TTG	9	TTT	4	0	0	13
SCV2-006_swab_RSLA	nsp3	1410	0	0	0	0	0	0	0	0	0	0	0	0	0	0	0
SCV2-006_swab_RSLA	nsp16	116	A	21004	A	72	T	1	V	1	GCA	72	GTA	1	TTA	1	75
SCV2-006_stockP4_RSLA	N	203	R	28880	R	258	G	3	M	1	AGG	253	AGA	5	GGG	3	264
SCV2-006_stockP4_RSLA	nsp6	37	L	11081	F	14	L	3	0	0	TTT	14	TTG	2	TTA	1	17
SCV2-006_stockP4_RSLA	nsp3	1410	N	6947	T	37	N	6	0	0	ACT	36	AAT	6	ACC	1	43
SCV2-006_stockP4_RSLA	nsp16	116	A	21004	V	988	A	136	G	4	GTA	988	GCA	135	GGA	3	1138
SCV2-006_72h_P5_artic	N	203	R	28880	R	233	G	3	W	2	AGG	211	AGA	22	GGG	3	241
SCV2-006_72h_P5_artic	nsp6	37	L	11081	F	158	L	77	M	3	TTT	156	TTG	58	TTA	18	244
SCV2-006_72h_P5_artic	nsp3	1410	N	6947	T	4	0	0	0	0	ACT	4	0	0	0	0	4
SCV2-006_72h_P5_artic	nsp16	116	A	21004	V	43	0	0	0	0	GTA	43	0	0	0	0	43
SCV2-007_swab_RSLA	S	1263	P	25349	L	101033	P	1724	S	440	CTA	94877	CTG	4738	CCA	1648	104320
SCV2-007_swab_RSLA	S	431	G	22853	G	6598	S	71	D	40	GGC	6470	GGT	124	AGC	70	6790
SCV2-007_swab_RSLA	nsp12	246	T	14176	T	455	S	5	I	5	ACC	442	ACT	10	ATC	4	470
SCV2-007_swab_RSLA	S	614	D	23402	G	12958	D	70	V	65	GGT	12932	GAT	66	GTT	54	13248
SCV2-007_swab_RSLA	nsp4	277	A	9383	A	3056	V	55	T	27	GCT	3048	GTT	55	ACT	27	3162
SCV2-007_swab_RSLA	nsp12	323	P	14407	L	428	P	9	F	6	CTT	423	CCT	8	TTT	6	455
SCV2-007_swab_RSLA	nsp12	245	L	14173	L	15246	I	121	V	96	TTA	15168	ATA	120	GTA	95	15605
SCV2-007_swab_RSLA	nsp13	418	E	17488	E	6811	G	37	K	27	GAA	6723	GAG	88	GGA	17	6935
SCV2-007_swab_RSLA	S	513	L	23099	L	5886	F	103	I	60	CTT	5847	TTT	98	ATT	59	6087
SCV2-007_swab_RSLA	nsp14	50	T	18187	T	10079	I	62	A	55	ACC	9968	ACT	103	GCC	55	10264
SCV2-007_stockP2_artic	S	1263	P	25349	L	681	P	14	*	5	CTA	650	TTA	16	CTG	15	710
SCV2-007_stockP2_artic	S	431	G	22853	G	740	S	14	D	3	GGC	729	AGC	12	GGT	11	759
SCV2-007_stockP2_artic	nsp12	246	T	14176	T	398	I	2	S	2	ACC	389	ACT	7	ATC	2	407
SCV2-007_stockP2_artic	S	614	D	23402	G	188	D	3	N	2	GGT	188	GAT	2	AAT	2	194
SCV2-007_stockP2_artic	nsp4	277	A	9383	A	2	0	0	0	0	GCT	2	0	0	0	0	2
SCV2-007_stockP2_artic	nsp12	323	P	14407	L	428	P	10	I	7	CTT	428	CCT	8	ATT	7	453
SCV2-007_stockP2_artic	nsp12	245	L	14173	L	407	V	5	I	3	TTA	406	GTA	5	ATA	3	416
SCV2-007_stockP2_artic	nsp13	418	E	17488	E	3215	G	13	K	5	GAA	3190	GAG	25	GGG	7	3249
SCV2-007_stockP2_artic	S	513	L	23099	L	568	I	7	F	3	CTT	563	ATT	7	CTC	4	581
SCV2-007_stockP2_artic	nsp14	50	T	18187	T	888	A	4	N	3	ACC	884	GCC	4	ACT	4	904
SCV2-007_72h_P3_artic	S	1263	P	25349	L	224	P	4	A	1	CTA	209	CTG	8	TTA	4	230
SCV2-007_72h_P3_artic	S	431	G	22853	G	2518	S	28	D	8	GGC	2470	GGT	47	AGC	28	2584
SCV2-007_72h_P3_artic	nsp12	246	T	14176	T	10078	A	129	S	79	ACC	9835	ACT	191	GCC	103	10438
SCV2-007_72h_P3_artic	S	614	D	23402	G	66	I	2	C	1	GGT	66	ATT	2	TGT	1	69
SCV2-007_72h_P3_artic	nsp4	277	A	9383	A	41	V	1	0	0	GCT	41	GTT	1	0	0	42
SCV2-007_72h_P3_artic	nsp12	323	P	14407	L	12	0	0	0	0	CTT	12	0	0	0	0	12
SCV2-007_72h_P3_artic	nsp12	245	L	14173	L	10490	I	83	V	67	TTA	10421	ATA	79	GTA	66	10725
SCV2-007_72h_P3_artic	nsp13	418	E	17488	E	2067	G	6	R	5	GAA	2034	GAG	33	GGG	4	2088
SCV2-007_72h_P3_artic	S	513	L	23099	L	40	I	2	0	0	CTT	39	ATT	2	CTC	1	42
SCV2-007_72h_P3_artic	nsp14	50	T	18187	T	3778	A	38	I	25	ACC	3746	GCC	37	ACT	28	3872
SCV2-008_swab_RSLA	nsp12	323	P	14407	L	130	P	9	F	7	CTT	129	CCT	8	TTT	7	153
SCV2-008_swab_RSLA	N	203	R	28880	K	28570	N	1265	T	627	AAA	27725	AAC	1193	AAG	845	31280
SCV2-008_swab_RSLA	N	204	G	28883	R	29415	*	786	Q	745	CGA	28921	TGA	728	CAG	596	32483
SCV2-008_swab_RSLA	nsp10	104	A	13334	A	439	S	12	V	5	GCT	412	GCC	20	AGT	10	465
SCV2-008_swab_RSLA	nsp12	585	A	15193	A	2623	T	79	F	20	GCT	2554	ACT	76	GCC	66	2750
SCV2-008_swab_RSLA	nsp2	79	L	1040	L	13571	V	589	S	70	TTG	12674	GTG	573	TTA	572	14416
SCV2-008_swab_RSLA	nsp3	546	K	4355	K	96	Q	1	0	0	AAG	91	AAA	5	CAG	1	97
SCV2-008_swab_RSLA	nsp14	407	S	19258	S	16867	F	268	P	86	TCT	16699	TTC	205	TCC	111	17377
SCV2-008_swab_RSLA	nsp12	462	T	14824	T	157	A	21	K	1	ACA	156	GCA	20	TGA	1	180
SCV2-008_swab_RSLA	nsp14	406	L	19255	L	16773	P	344	I	134	CTA	16374	CCA	338	TTA	281	17371
SCV2-008_swab_RSLA	nsp12	583	R	15187	R	2698	G	46	E	17	AGA	2691	GGA	46	GAA	17	2787
SCV2-008_swab_RSLA	ORF3a	106	L	25708	L	32556	F	218	I	165	CTC	32035	CTA	413	TTC	215	33157
SCV2-008_swab_RSLA	nsp8	74	A	12311	A	238	V	2	0	0	GCT	234	GCC	4	GTT	2	240
SCV2-008_swab_RSLA	S	614	D	23402	G	3013	S	27	D	19	GGT	2988	AGT	26	GGC	24	3108
SCV2-008_swab_RSLA	nsp8	77	E	12320	E	208	G	5	I	1	GAG	205	GGG	5	GAA	3	215
SCV2-008_swab_RSLA	nsp14	404	R	19249	R	15157	G	237	K	196	AGA	14964	GGA	186	AGG	149	15897
SCV2-008_stockP2_artic	nsp12	323	P	14407	L	180	I	4	F	3	CTT	180	ATT	4	TTT	3	189
SCV2-008_stockP2_artic	N	203	R	28880	K	208	N	5	E	1	AAA	207	AAC	4	GAA	1	215
SCV2-008_stockP2_artic	N	204	G	28883	R	216	G	4	P	3	CGA	215	GGA	4	CCA	2	227
SCV2-008_stockP2_artic	nsp10	104	A	13334	A	159	S	2	T	2	GCT	159	AGT	2	ACT	2	164
SCV2-008_stockP2_artic	nsp12	585	A	15193	A	2275	V	15	T	12	GCT	2269	GTT	13	ACT	12	2318
SCV2-008_stockP2_artic	nsp2	79	L	1040	L	612	V	6	S	4	TTG	599	CTG	10	GTG	6	627
SCV2-008_stockP2_artic	nsp3	546	K	4355	K	1018	N	4	*	4	AAG	995	AAA	23	TAG	4	1032
SCV2-008_stockP2_artic	nsp14	407	S	19258	S	426	F	6	*	1	TCT	423	TTC	5	TCA	2	434
SCV2-008_stockP2_artic	nsp12	462	T	14824	T	371	A	12	L	3	ACA	370	GCA	12	TTA	3	388
SCV2-008_stockP2_artic	nsp14	406	L	19255	L	424	P	5	I	3	CTA	417	TTA	7	CCA	5	435
SCV2-008_stockP2_artic	nsp12	583	R	15187	R	2239	G	5	K	4	AGA	2234	GGA	5	CGA	5	2260
SCV2-008_stockP2_artic	ORF3a	106	L	25708	L	303	N	1	V	1	CTC	297	CTA	4	CTT	2	307
SCV2-008_stockP2_artic	nsp8	74	A	12311	A	424	V	9	I	1	GCT	422	GTT	8	GCC	2	440
SCV2-008_stockP2_artic	S	614	D	23402	G	349	V	2	D	2	GGT	347	GAT	2	GGG	1	355
SCV2-008_stockP2_artic	nsp8	77	E	12320	E	428	D	3	G	2	GAG	426	GAT	3	GGG	2	441
SCV2-008_stockP2_artic	nsp14	404	R	19249	R	396	K	3	L	1	AGA	390	AGG	5	AAA	2	403
SCV2-008_72h_P3_artic	nsp12	323	P	14407	L	43	I	3	P	1	CTT	43	ATT	3	CCC	1	47
SCV2-008_72h_P3_artic	N	203	R	28880	K	737	N	12	T	6	AAA	714	AAG	23	AAC	10	768
SCV2-008_72h_P3_artic	N	204	G	28883	R	743	Q	16	*	14	CGA	739	TGA	14	CAG	12	789
SCV2-008_72h_P3_artic	nsp10	104	A	13334	A	1365	T	38	S	16	GCT	1340	ACT	38	GCC	22	1439
SCV2-008_72h_P3_artic	nsp12	585	A	15193	A	1748	V	32	T	18	GCT	1735	GTT	26	ACT	18	1814
SCV2-008_72h_P3_artic	nsp2	79	L	1040	L	183	V	2	S	2	TTG	174	TTA	7	TCG	2	191
SCV2-008_72h_P3_artic	nsp3	546	K	4355	K	6769	*	53	N	23	AAG	6602	AAA	167	TAG	52	6895
SCV2-008_72h_P3_artic	nsp14	407	S	19258	S	255	F	8	P	2	TCT	248	TTC	8	TCC	4	267
SCV2-008_72h_P3_artic	nsp12	462	T	14824	T	1379	A	44	I	9	ACA	1377	GCA	44	ATA	9	1435
SCV2-008_72h_P3_artic	nsp14	406	L	19255	L	256	P	5	I	2	CTA	248	TTA	6	CCA	4	265
SCV2-008_72h_P3_artic	nsp12	583	R	15187	R	1769	*	9	E	7	AGA	1764	TGA	8	GAA	7	1799
SCV2-008_72h_P3_artic	ORF3a	106	L	25708	L	703	I	5	F	5	CTC	682	CTA	15	TTC	5	721
SCV2-008_72h_P3_artic	nsp8	74	A	12311	A	3643	V	58	T	15	GCT	3614	GTT	54	GCC	26	3759
SCV2-008_72h_P3_artic	S	614	D	23402	G	185	D	6	N	2	GGT	184	GAT	6	AAT	2	201
SCV2-008_72h_P3_artic	nsp8	77	E	12320	E	3585	G	43	D	12	GAG	3575	GGG	35	GAT	12	3691
SCV2-008_72h_P3_artic	nsp14	404	R	19249	R	232	K	4	*	2	AGA	230	AAA	4	TGA	2	242
SCV2-009_swab_RSLA	nsp3	757	D	4988	D	82	N	4	A	2	GAC	80	AAC	3	GAT	2	88
SCV2-009_swab_RSLA	nsp13	575	I	17959	I	36740	T	1032	L	246	ATA	36700	ACA	998	GCA	162	38783
SCV2-009_swab_RSLA	nsp3	131	Y	3110	Y	9240	H	88	C	49	TAT	9234	CAT	88	TGT	46	9456
SCV2-009_swab_RSLA	nsp16	190	W	21226	W	5	0	0	0	0	TGG	5	0	0	0	0	5
SCV2-009_swab_RSLA	S	614	D	23402	G	3360	S	24	V	21	GGT	3337	AGT	24	GGC	22	3452
SCV2-009_swab_RSLA	nsp14	409	L	19264	L	15903	H	479	F	283	CTT	15537	CAT	478	TTT	274	17235
SCV2-009_swab_RSLA	nsp3	760	N	4997	N	86	S	2	R	1	AAC	86	AGC	2	CGC	1	89
SCV2-009_swab_RSLA	nsp10	126	Y	13400	Y	575	C	7	H	3	TAT	574	TGC	5	CAT	3	590
SCV2-009_swab_RSLA	nsp14	233	F	18736	F	14844	V	729	L	146	TTT	14806	GTT	729	TCG	63	15928
SCV2-009_swab_RSLA	nsp12	323	P	14407	L	170	P	12	F	9	CTT	168	CCT	11	TTT	9	202
SCV2-009_swab_RSLA	E	44	0		0	0	0	0	0	0	0	0	0	0	0	0
SCV2-009_swab_RSLA	nsp16	191	T	21229	T	5	0	0	0	0	ACA	5	0	0	0	0	5
SCV2-009_swab_RSLA	S	1263	P	25349	L	26958	P	766	S	166	CTA	24248	CTG	2289	CCA	715	28249
SCV2-009_swab_RSLA	nsp4	205	Y	9167	Y	1492	H	77	C	29	TAC	1491	CAC	75	TGC	29	1619
SCV2-009_swab_RSLA	nsp10	104	A	13334	A	498	S	14	T	7	GCT	471	GCC	23	AGT	11	530
SCV2-009_stockP2_artic	nsp3	757	D	4988	D	1306	N	14	V	3	GAC	1290	GAT	16	AAC	12	1328
SCV2-009_stockP2_artic	nsp13	575	I	17959	I	98	T	2	R	1	ATA	98	ACA	2	AGA	1	102
SCV2-009_stockP2_artic	nsp3	131	Y	3110	Y	232	D	1	*	1	TAT	232	GAT	1	TAG	1	234
SCV2-009_stockP2_artic	nsp16	190	W	21226	W	1	0	0	0	0	TGG	1	0	0	0	0	1
SCV2-009_stockP2_artic	S	614	D	23402	G	334	V	6	H	1	GGT	333	GTT	3	GTC	2	342
SCV2-009_stockP2_artic	nsp14	409	L	19264	L	504	H	4	A	3	CTT	502	CAT	4	GCC	2	518
SCV2-009_stockP2_artic	nsp3	760	N	4997	N	52	0	0	0	0	AAC	52	0	0	0	0	52
SCV2-009_stockP2_artic	nsp10	126	Y	13400	Y	3	0	0	0	0	TAT	3	0	0	0	0	3
SCV2-009_stockP2_artic	nsp14	233	F	18736	F	801	V	8	L	2	TTT	799	GTT	8	TTC	2	811
SCV2-009_stockP2_artic	nsp12	323	P	14407	L	499	P	6	F	5	CTT	498	CCT	6	TTT	5	517
SCV2-009_stockP2_artic	E	44	C	26374	C	343	R	8	Y	5	TGC	331	TGT	12	CGC	4	363
SCV2-009_stockP2_artic	nsp16	191	T	21229	T	1	0	0	0	0	ACA	1	0	0	0	0	1
SCV2-009_stockP2_artic	S	1263	P	25349	L	766	P	19	I	2	CTA	750	CCA	19	CTG	11	794
SCV2-009_stockP2_artic	nsp4	205	Y	9167	Y	607	H	3	F	3	TAC	605	TGC	3	CAC	3	617
SCV2-009_stockP2_artic	nsp10	104	A	13334	A	1211	T	11	V	9	GCT	1201	ACT	11	GTT	9	1238
SCV2-009_72h_P3_artic	nsp3	757	D	4988	D	2195	N	39	G	11	GAC	2170	AAC	35	GAT	25	2261
SCV2-009_72h_P3_artic	nsp13	575	I	17959	I	252	T	7	V	1	ATA	252	ACA	7	GTA	1	262
SCV2-009_72h_P3_artic	nsp3	131	Y	3110	Y	165	H	3	C	1	TAT	165	CAT	3	AGT	1	170
SCV2-009_72h_P3_artic	nsp16	190	W	21226	W	12	0	0	0	0	TGG	12	0	0	0	0	12
SCV2-009_72h_P3_artic	S	614	D	23402	G	83	N	1	0	0	GGT	83	AAT	1	0	0	84
SCV2-009_72h_P3_artic	nsp14	409	L	19264	L	195	I	3	R	2	CTT	190	CTC	5	ATT	3	206
SCV2-009_72h_P3_artic	nsp3	760	N	4997	N	41	0	0	0	0	AAC	41	0	0	0	0	41
SCV2-009_72h_P3_artic	nsp10	126	Y	13400	Y	490	H	2	K	1	TAT	490	CAT	2	TGT	1	495
SCV2-009_72h_P3_artic	nsp14	233	F	18736	F	2185	V	34	L	13	TTT	2180	GTT	34	CTT	5	2242
SCV2-009_72h_P3_artic	nsp12	323	P	14407	L	43	I	1	C	1	CTT	42	ATT	1	TGT	1	45
SCV2-009_72h_P3_artic	E	44	C	26374	C	396	R	13	G	6	TGC	376	TGT	20	CGC	7	427
SCV2-009_72h_P3_artic	nsp16	191	T	21229	T	14	0	0	0	0	ACA	13	ACG	1	0	0	14
SCV2-009_72h_P3_artic	S	1263	P	25349	L	310	P	3	Q	2	CTA	289	CTG	18	CCA	3	320
SCV2-009_72h_P3_artic	nsp4	205	Y	9167	Y	1943	C	23	H	19	TAC	1943	TGC	23	CAC	17	2005
SCV2-009_72h_P3_artic	nsp10	104	A	13334	A	1148	T	18	S	6	GCT	1133	ACT	18	GCC	11	1190
SCV2-010_swab_RSLA	N	204	G	28883	R	23590	*	285	Q	256	CGA	23406	TGA	268	CAG	202	24740
SCV2-010_swab_RSLA	N	203	R	28880	K	22983	N	411	T	199	AAA	22549	AAG	434	AAC	382	23926
SCV2-010_swab_RSLA	S	614	D	23402	G	5824	D	37	V	22	GGT	5805	GAT	34	GTT	15	5951
SCV2-010_swab_RSLA	nsp12	323	P	14407	L	273	I	5	P	3	CTT	273	ATT	5	CCT	2	285
SCV2-010_stockP2_artic	N	204	G	28883	R	256	*	7	Q	4	CGA	256	TGA	7	CAG	3	271
SCV2-010_stockP2_artic	N	203	R	28880	K	252	M	2	A	2	AAA	247	AAG	5	ATG	2	260
SCV2-010_stockP2_artic	S	614	D	23402	G	190	D	1	V	1	GGT	188	GTT	1	GGC	1	192
SCV2-010_stockP2_artic	nsp12	323	P	14407	L	166	P	3	I	1	CTT	166	CCT	2	ATT	1	171
SCV2-010_72h_P3_artic	N	204	G	28883	R	520	Q	8	E	5	CGA	514	GAA	5	CAG	5	547
SCV2-010_72h_P3_artic	N	203	R	28880	K	496	N	13	T	5	AAA	484	AAC	12	AAG	12	523
SCV2-010_72h_P3_artic	S	614	D	23402	G	175	S	1	D	1	GGT	173	GGC	2	AGT	1	177
SCV2-010_72h_P3_artic	nsp12	323	P	14407	L	23	F	1	R	1	CTT	22	CGC	1	CTC	1	26
SCV2-011_swab_RSLA	nsp16	64	N	20848	N	10948	I	161	H	61	AAT	10862	ATT	147	AAC	86	11306
SCV2-011_swab_RSLA	S	45	S	21695	S	25523	F	104	P	43	TCC	25332	TTC	100	TCA	98	25806
SCV2-011_swab_RSLA	nsp12	836	R	15946	R	32522	K	1342	T	321	AGA	32445	AAA	1105	ACA	318	34722
SCV2-011_swab_RSLA	nsp2	198	V	1397	I	26769	V	342	M	266	ATA	26765	GTA	313	ATG	266	28204
SCV2-011_swab_RSLA	nsp2	164	C	1295	C	26921	R	417	Y	296	TGT	26837	CGT	410	TAT	237	28824
SCV2-011_swab_RSLA	nsp6	37	L	11081	F	23390	L	4605	M	564	TTT	23322	TTG	3151	TTA	1393	29182
SCV2-011_swab_RSLA	nsp12	289	Y	14305	Y	31061	C	345	H	337	TAT	30261	TAC	800	TGT	331	32263
SCV2-011_swab_RSLA	nsp8	53	A	12248	V	38756	A	1198	I	243	GTA	38207	GCA	1074	GTG	489	40940
SCV2-011_swab_RSLA	ORF3a	214	L	26032	L	18457	P	563	Q	113	CTG	18046	CCG	510	CTA	213	19289
SCV2-011_stockP2_artic	nsp16	64	N	20848	N	920	I	3	P	1	AAT	917	AAC	3	ATT	3	925
SCV2-011_stockP2_artic	S	45	S	21695	S	604	L	4	I	1	TCC	600	TCT	2	CTC	2	611
SCV2-011_stockP2_artic	nsp12	836	R	15946	R	1352	K	19	S	7	AGA	1350	AAA	10	AAG	9	1396
SCV2-011_stockP2_artic	nsp2	198	V	1397	I	11	0	0	0	0	ATA	11	0	0	0	0	11
SCV2-011_stockP2_artic	nsp2	164	C	1295	C	455	G	5	Y	5	TGT	453	TAT	4	CGT	4	482
SCV2-011_stockP2_artic	nsp6	37	L	11081	F	87	L	28	S	1	TTT	87	TTG	22	TTA	6	118
SCV2-011_stockP2_artic	nsp12	289	Y	14305	Y	266	*	1	H	1	TAT	265	CAG	1	AAC	1	271
SCV2-011_stockP2_artic	nsp8	53	A	12248	V	772	A	19	I	4	GTA	765	GCA	18	GTG	5	803
SCV2-011_stockP2_artic	ORF3a	214	L	26032	L	124	Q	1	P	1	CTG	123	CCG	1	CAG	1	127
SCV2-011_72h_P3_artic	nsp16	64	N	20848	N	112	T	1	I	1	AAT	112	ATT	1	ACA	1	114
SCV2-011_72h_P3_artic	S	45	S	21695	S	4161	F	11	I	7	TCC	4134	TCA	14	TCT	13	4195
SCV2-011_72h_P3_artic	nsp12	836	R	15946	R	3626	K	59	T	16	AGA	3621	AAA	32	AAG	27	3745
SCV2-011_72h_P3_artic	nsp2	198	V	1397	I	5	0	0	0	0	ATA	5	0	0	0	0	5
SCV2-011_72h_P3_artic	nsp2	164	C	1295	C	155	R	3	S	2	TGT	155	CGT	3	TAT	2	165
SCV2-011_72h_P3_artic	nsp6	37	L	11081	F	208	L	72	*	2	TTT	208	TTG	59	TTA	13	289
SCV2-011_72h_P3_artic	nsp12	289	Y	14305	Y	30	N	1	0	0	TAT	30	AAT	1	0	0	31
SCV2-011_72h_P3_artic	nsp8	53	A	12248	V	1967	A	42	E	13	GTA	1943	GCA	33	GTG	23	2054
SCV2-011_72h_P3_artic	ORF3a	214	L	26032	L	38	P	2	Q	1	CTG	37	CCG	2	CAG	1	41
SCV2-016_stockP2_artic	ORF3a	261	E	26173	*	361	Q	5	P	4	TAA	361	CAA	5	AAA	4	380
SCV2-016_stockP2_artic	N	194	0		0	0	0	0	0	0	0	0	0	0	0	0
SCV2-016_stockP2_artic	nsp12	323	P	14407	L	931	P	17	I	12	CTT	925	CCT	13	ATT	12	981
SCV2-016_stockP2_artic	nsp3	1206	S	6335	L	327	S	2	W	1	TTG	326	TCG	2	TTA	1	331
SCV2-016_stockP2_artic	S	614	D	23402	G	67	I	1	*	1	GGT	67	ATT	1	AAT	1	70
SCV2-016_stockP2_artic	nsp16	160	K	21136	R	81	K	3	E	2	AGG	81	AAG	3	GAG	2	86
SCV2-016_stockP2_artic	nsp10	104	A	13334	V	9072	A	216	I	105	GTT	9068	GCT	189	ATT	105	9515
SCV2-016_72h_P3_artic	ORF3a	261	E	26173	*	8	V	1	0	0	TAA	8	GTA	1	0	0	9
SCV2-016_72h_P3_artic	N	194	S	28853	L	212	S	3	*	3	TTA	212	TCA	2	TAA	2	218
SCV2-016_72h_P3_artic	nsp12	323	P	14407	L	5	I	1	0	0	CTT	5	ATT	1	0	0	6
SCV2-016_72h_P3_artic	nsp3	1206	S	6335	L	2247	S	13	W	7	TTG	2238	TTA	9	TCG	9	2283
SCV2-016_72h_P3_artic	S	614	D	23402	G	43	V	1	D	1	GGT	43	GTT	1	AAT	1	46
SCV2-016_72h_P3_artic	nsp16	160	K	21136	R	12	K	1	E	1	AGG	12	AAG	1	GAG	1	15
SCV2-016_72h_P3_artic	nsp10	104	A	13334	V	350	A	25	I	9	GTT	350	GCT	24	ATT	9	391
SCV2-017_swab_RSLA	nsp3	1120	A	6077	A	830	V	398	I	10	GCT	827	GTT	398	ATT	8	1264
SCV2-017_swab_RSLA	nsp12	323	P	14407	L	202	P	18	I	8	CTT	202	CCT	14	ATT	8	238
SCV2-017_swab_RSLA	S	1263	P	25349	L	18286	P	421	S	98	CTA	16289	CTG	1767	CCA	390	19066
SCV2-017_swab_RSLA	S	614	D	23402	G	3398	S	24	D	20	GGT	3379	AGT	24	GAT	19	3501
SCV2-017_stockP2_artic	nsp3	1120	A	6077	A	136	V	54	Y	2	GCT	136	GTT	53	GAA	1	194
SCV2-017_stockP2_artic	nsp12	323	P	14407	L	1292	P	82	I	36	CTT	1279	CCT	64	ATT	36	1468
SCV2-017_stockP2_artic	S	1263	P	25349	L	2814	P	114	S	23	CTA	2518	CTG	227	CCA	110	3020
SCV2-017_stockP2_artic	S	614	D	23402	G	473	V	8	D	7	GGT	471	GTT	7	GAT	7	502
SCV2-017_72h_P3_artic	nsp3	1120	A	6077	V	7	A	6	0	0	GTT	7	GCT	6	0	0	13
SCV2-017_72h_P3_artic	nsp12	323	P	14407	L	26	F	1	S	1	CTT	26	TCT	1	TTT	1	28
SCV2-017_72h_P3_artic	S	1263	P	25349	L	274	P	5	Q	3	CTA	248	CTG	21	CCA	5	285
SCV2-017_72h_P3_artic	S	614	D	23402	G	79	I	1	S	1	GGT	79	GAT	1	GTT	1	83
SCV2-018_swab_RSLA	nsp8	53	A	12248	V	164	A	11	S	2	GTA	158	GCA	7	GTG	5	182
SCV2-018_swab_RSLA	nsp6	37	L	11081	F	4920	L	672	M	69	TTT	4908	TTG	456	TTA	204	5788
SCV2-018_swab_RSLA	E	45	0		0	0	0	0	0	0	0	0	0	0	0	0
SCV2-018_swab_RSLA	nsp2	202	H	1409	H	6485	Y	245	N	32	CAT	6468	TAT	235	AAT	28	6891
SCV2-018_swab_RSLA	nsp12	929	T	16225	T	23892	A	1243	P	170	ACA	23459	GCA	1199	ACG	328	25666
SCV2-018_swab_RSLA	nsp2	198	V	1397	I	6136	V	76	M	73	ATA	6128	GTA	74	ATG	73	6485
SCV2-018_swab_RSLA	S	612	Y	23396	Y	4499	H	81	C	38	TAT	4477	CAT	81	TGT	37	4668
SCV2-018_swab_RSLA	nsp16	191	T	21229	T	6	I	1	0	0	ACA	5	ATA	1	ACG	1	7
SCV2-018_swab_RSLA	nsp13	69	S	16441	S	24036	G	350	I	133	AGC	23855	GGC	347	AGT	181	24791
SCV2-018_swab_RSLA	S	845	A	24095	A	3543	V	593	K	65	GCT	3502	GTT	588	AAG	65	4309
SCV2-018_stockP2_artic	nsp8	53	A	12248	V	12122	A	264	G	95	GTA	11914	GCA	227	GTG	196	12687
SCV2-018_stockP2_artic	nsp6	37	L	11081	F	85	L	79	M	4	TTT	82	TTG	63	TTA	15	180
SCV2-018_stockP2_artic	E	45	N	26377	N	3473	I	131	Y	21	AAT	3441	ATT	124	AAC	32	3681
SCV2-018_stockP2_artic	nsp2	202	H	1409	H	59	Y	1	0	0	CAT	59	TAT	1	0	0	60
SCV2-018_stockP2_artic	nsp12	929	T	16225	T	1322	A	16	I	14	ACA	1296	ACG	24	GCA	14	1379
SCV2-018_stockP2_artic	nsp2	198	V	1397	I	54	A	2	V	2	ATA	54	GCA	2	GTA	2	60
SCV2-018_stockP2_artic	S	612	Y	23396	Y	1317	H	26	C	17	TAT	1312	CAT	26	TGT	17	1374
SCV2-018_stockP2_artic	nsp16	191	T	21229	T	38	0	0	0	0	ACA	36	ACG	2	0	0	38
SCV2-018_stockP2_artic	nsp13	69	S	16441	S	1282	G	26	N	5	AGC	1241	AGT	41	GGC	26	1330
SCV2-018_stockP2_artic	S	845	A	24095	A	15923	V	4383	T	383	GCT	15738	GTT	4332	ACT	316	21052
SCV2-018_72h_P3_artic	nsp8	53	A	12248	V	1243	A	29	E	9	GTA	1220	GCA	26	GTG	19	1301
SCV2-018_72h_P3_artic	nsp6	37	L	11081	F	177	L	77	M	7	TTT	176	TTG	62	TTA	14	266
SCV2-018_72h_P3_artic	E	45	N	26377	N	251	I	6	D	2	AAT	248	ATT	6	AAC	3	262
SCV2-018_72h_P3_artic	nsp2	202	0		0	0	0	0	0	0	0	0	0	0	0	0
SCV2-018_72h_P3_artic	nsp12	929	T	16225	T	12	0	0	0	0	ACA	12	0	0	0	0	12
SCV2-018_72h_P3_artic	nsp2	198	0		0	0	0	0	0	0	0	0	0	0	0	0
SCV2-018_72h_P3_artic	S	612	Y	23396	Y	124	C	2	S	1	TAT	124	TGT	2	CAT	1	129
SCV2-018_72h_P3_artic	nsp16	191	T	21229	T	13	0	0	0	0	ACA	13	0	0	0	0	13
SCV2-018_72h_P3_artic	nsp13	69	S	16441	S	13	G	1	0	0	AGC	13	GGC	1	0	0	14
SCV2-018_72h_P3_artic	S	845	A	24095	A	4035	V	180	T	65	GCT	3994	GTT	174	ACT	54	4323
SCV2-019_stockP5_artic	ORF8	27	Q	27972	*	40	E	1	0	0	TAA	40	GAA	1	0	0	41
SCV2-019_stockP5_artic	nsp3	1412	I	6953	T	99	A	4	P	2	ACA	99	GCA	4	CCA	2	107
SCV2-019_stockP5_artic	S	681	P	23603	H	196	T	3	L	1	CAT	196	ACT	3	CGT	1	203
SCV2-019_stockP5_artic	nsp12	323	P	14407	L	831	P	49	I	15	CTT	821	CCT	41	ATT	15	921
SCV2-019_stockP5_artic	N	203	R	28880	K	2446	N	54	T	41	AAA	2377	AAG	69	AAC	51	2588
SCV2-019_stockP5_artic	nsp6	106	S	11288	S	3	0	0	0	0	TCT	3	0	0	0	0	3
SCV2-019_stockP5_artic	E	37	L	26353	R	635	L	289	H	13	CGT	627	CTT	286	CAT	12	974
SCV2-019_stockP5_artic	nsp3	153	P	3176	L	6273	P	93	A	56	CTT	6254	CCT	76	GCT	27	6494
SCV2-019_stockP5_artic	N	204	G	28883	R	2514	*	57	Q	40	CGA	2486	TGA	53	CAG	30	2691
SCV2-019_stockP5_artic	S	70	V	21770	I	307	L	132	V	119	ATC	301	CTC	112	GTC	103	637
SCV2-019_stockP5_artic	ORF8	52	R	28047	I	55	V	1	N	1	ATA	55	CAT	1	GTA	1	60
SCV2-019_stockP5_artic	S	570	A	23270	D	343	G	6	I	3	GAT	340	GGT	6	ATT	3	358
SCV2-019_stockP5_artic	S	614	D	23402	G	273	D	6	V	3	GGT	272	GAT	5	GTT	3	286
SCV2-019_stockP5_artic	nsp3	890	A	5387	D	9373	A	57	I	51	GAT	9269	GAC	104	GCT	51	9663
SCV2-019_stockP5_artic	S	501	N	23063	Y	426	H	12	N	9	TAT	426	CAT	12	AAT	8	464
SCV2-019_stockP5_artic	nsp5	160	C	10532	F	10	C	2	P	1	TTT	10	TGT	2	CCT	1	13
SCV2-019_stockP5_artic	N	3	D	28280	L	9521	*	179	P	120	CTA	9423	TAA	177	CCT	79	10118
SCV2-019_stockP5_artic	S	982	S	24506	A	113	S	3	*	1	GCA	113	TCA	2	TAA	1	117
SCV2-019_stockP5_artic	ORF8	73	Y	28110	C	11896	Y	109	R	67	TGC	11819	TAC	104	TGT	77	12166
SCV2-019_stockP5_artic	N	235	S	28976	F	2295	L	31	S	13	TTT	2290	CTT	31	TCA	5	2352
SCV2-019_stockP5_artic	nsp6	108	F	11294	L	3	0	0	0	0	TTG	3	0	0	0	0	3
SCV2-019_stockP5_artic	nsp3	183	T	3266	I	804	T	76	A	7	ATT	804	ACT	74	GCT	7	900
SCV2-019_stockP5_artic	S	1118	D	24914	H	5525	Y	89	N	57	CAC	5504	TAC	88	AAT	44	5784
SCV2-019_stockP5_artic	S	716	T	23708	I	178	T	3	A	3	ATA	178	GCA	3	GTA	2	191
SCV2-019_72h_P6_artic	ORF8	27	Q	27972	*	10	0	0	0	0	TAA	9	TAG	1	0	0	10
SCV2-019_72h_P6_artic	nsp3	1412	I	6953	T	12	0	0	0	0	ACA	12	0	0	0	0	12
SCV2-019_72h_P6_artic	S	681	P	23603	H	15	P	1	0	0	CAT	15	CCT	1	0	0	16
SCV2-019_72h_P6_artic	nsp12	323	P	14407	L	39	P	1	F	1	CTT	39	CCT	1	TTT	1	41
SCV2-019_72h_P6_artic	N	203	R	28880	K	761	N	20	T	8	AAA	744	AAG	17	AAC	17	801
SCV2-019_72h_P6_artic	nsp6	106	S	11288	T	15	S	12	A	5	ACT	12	TCT	8	GCT	5	41
SCV2-019_72h_P6_artic	E	37	L	26353	R	250	L	9	H	5	CGT	248	CTT	9	TGT	5	275
SCV2-019_72h_P6_artic	nsp3	153	P	3176	L	532	P	10	A	4	CTT	531	CCT	9	CGA	2	554
SCV2-019_72h_P6_artic	N	204	G	28883	R	792	*	13	G	7	CGA	785	TGA	13	AGA	7	830
SCV2-019_72h_P6_artic	S	70	V	21770	I	65	V	33	L	19	ATC	65	GTC	26	CTC	16	134
SCV2-019_72h_P6_artic	ORF8	52	R	28047	I	14	0	0	0	0	ATA	14	0	0	0	0	14
SCV2-019_72h_P6_artic	S	570	A	23270	D	248	V	5	A	2	GAT	248	GTT	5	GCT	2	260
SCV2-019_72h_P6_artic	S	614	D	23402	G	215	N	2	I	1	GGT	215	AAT	2	AGT	1	221
SCV2-019_72h_P6_artic	nsp3	890	A	5387	D	1780	A	13	V	11	GAT	1760	GAC	20	GCT	11	1824
SCV2-019_72h_P6_artic	S	501	N	23063	Y	40	N	1	L	1	TAT	40	CTT	1	AAT	1	43
SCV2-019_72h_P6_artic	nsp5	160	C	10532	F	4	C	2	0	0	TTT	4	TGT	2	0	0	6
SCV2-019_72h_P6_artic	N	3	D	28280	L	3523	*	43	P	41	CTA	3485	TAA	43	CCT	25	3720
SCV2-019_72h_P6_artic	S	982	S	24506	A	431	S	8	T	7	GCA	429	TCA	8	GTA	6	461
SCV2-019_72h_P6_artic	ORF8	73	Y	28110	C	4334	Y	48	R	22	TGC	4314	TAC	47	CGC	20	4435
SCV2-019_72h_P6_artic	N	235	S	28976	F	707	L	12	S	4	TTT	707	CTT	12	TCT	3	733
SCV2-019_72h_P6_artic	nsp6	108	F	11294	L	158	F	54	I	4	TTG	144	TTT	53	TTA	14	226
SCV2-019_72h_P6_artic	nsp3	183	T	3266	I	480	T	33	V	7	ATT	480	ACT	33	GTT	7	526
SCV2-019_72h_P6_artic	S	1118	D	24914	H	1298	N	16	Y	9	CAC	1298	AAT	14	TAC	9	1353
SCV2-019_72h_P6_artic	S	716	T	23708	I	16	0	0	0	0	ATA	16	0	0	0	0	16
SCV2-021_stockP4_artic	S	96	E	21848	E	1419	A	155	Q	13	GAG	1418	GCG	153	CAG	13	1628
SCV2-021_stockP4_artic	ORF3a	251	G	26143	V	1	0	0	0	0	GTT	1	0	0	0	0	1
SCV2-021_stockP4_artic	S	247	S	22301	R	367	S	7	N	3	AGG	364	AGT	6	ATG	3	383
SCV2-021_72h_P5_artic	S	96	E	21848	A	6627	E	4430	V	170	GCG	6564	GAG	4419	GTG	166	11638
SCV2-021_72h_P5_artic	ORF3a	251	G	26143	V	41	A	1	I	1	GTT	41	TGC	1	ATT	1	44
SCV2-021_72h_P5_artic	S	247	S	22301	R	3045	S	105	N	19	AGG	3031	AGT	102	AAT	19	3214
