## Supplementary Table 2 for "Sequence analysis of SARS-CoV-2 in nasopharyngeal samples from patients with COVID-19 illustrates population variation and diverse phenotypes, placing the in vitro growth properties of B.1.1.7 and B.1.351 lineage viruses in context"

### Sheet: Sheet1
Supplementary table 2.
Virus	ID	Date of onset	Sampled after recruitment
SCV2-006	REMRQ-001	23.02.20	Day one
SCV2-007	RAL01-009	25.02.20	Day one
SCV2-008	RAL01-018	02.03.20	Day one
SCV2-009	REMRQ-028	23.03.20	Day one
SCV2-010	RAL01-004	24.02.20	Day one
SCV2-011	RAL01-005	25.02.20	Day one
SCV2-016	A1344	05.06.20	n/a
SCV2-017	RAL01-009	25.02.20	Day three
SCV2-018	RAL01-005	25.02.20	Day three
SCV2-019	n/a	2021-01-01	n/a
SCV2-021	n/a	2020-01-01	n/a
SCV2-022	n/a	2020-11-01	n/a
